# IQGAP2 regulates blood-brain barrier immune dynamics

**DOI:** 10.1101/2023.02.07.527394

**Authors:** Ketaki A. Katdare, Andrew Kjar, Natasha M. O’Brown, Emma H. Neal, Alexander G. Sorets, Alena Shostak, Wilber Romero-Fernandez, Alexander J. Kwiatkowski, Kate Mlouk, Hyosung Kim, Rebecca P. Cowell, Katrina R. Schwensen, Kensley B. Horner, John T. Wilson, Matthew S. Schrag, Sean G. Megason, Ethan S. Lippmann

**Affiliations:** Vanderbilt Brain Institute, Vanderbilt University, Nashville, TN, USA; Department of Biomedical Engineering, Vanderbilt University, Nashville, TN, USA; Department of Systems Biology, Harvard Medical School, Boston, MA, USA; Department of Chemical and Biomolecular Engineering, Vanderbilt University, Nashville, TN, USA; Department of Neurology, Vanderbilt University Medical Center, Nashville, TN, USA; Vanderbilt Memory and Alzheimer’s Center, Vanderbilt University Medical Center, Nashville, TN, USA

## Abstract

Brain endothelial cells (BECs) play an important role in maintaining central nervous system (CNS) homeostasis through blood-brain barrier (BBB) functions. BECs express low baseline levels of adhesion receptors, which limits entry of leukocytes. However, the molecular mediators governing this phenotype remain mostly unclear. Here, we explored how infiltration of immune cells across the BBB is influenced by the scaffold protein IQ motif containing GTPase activating protein 2 (IQGAP2). In mice and zebrafish, we demonstrate that loss of Iqgap2 increases infiltration of peripheral leukocytes into the CNS under homeostatic and inflammatory conditions. Using single-cell RNA sequencing and immunohistology, we further show that BECs from mice lacking Iqgap2 exhibit a profound inflammatory signature, including extensive upregulation of adhesion receptors and antigen-processing machinery. Human tissue analyses also reveal that Alzheimer’s disease is associated with reduced hippocampal IQGAP2. Overall, our results implicate IQGAP2 as an essential regulator of BBB immune privilege and immune cell entry into the CNS.
