## Supplementary material for "IQGAP2 regulates blood-brain barrier immune dynamics": Table S1

### Sheet: Sheet1
A	C	V	AC	AV	CV	ACV
Gkn3	Car4	Adgrg6	Tmem252	Fbp1	Ctla2b	H2-D1
H2-Q6	Lgmn	Gpm6a	H2-Q7	Slc12a2	Rps2	H2-K1
Sema3f	Scgb3a1	Eln	Cdh13	Smarcb1	Slc38a3	Capg
Gask1b	Slc7a5	Tspan7	Lrg1	Def6	Cd200	B2m
Enpp2	Rps11	Nrp2	Cdkn1c	Rhoa	Calm1	Igfbp7
Rfk	Vil1	Nkd2	Cxcl12	Mgp	Palm	Pltp
Icosl	Mtmr11	Myof	Lsm4	Rpl37a	Pllp	Ltbp4
Mustn1	Lmo2	Tm4sf1	Atp1b3	Ptprr	Glipr2	Ly6a
Trpv4	Hmcn1	Grem1	Tmem88	Cxcl16	Gpcpd1	H2-Q4
Tnfrsf10b	Nfkbia	Ptgs1	Hey1	Il4ra	Hrct1	S100a6
Tmem185b	Ehd1	Cdc42	Alpl	Arf1	Sec61b	Adamts9
Nde1	Timp3	Il1r1	Eng	Lrrc59	Rpl41	Ctla2a
Atp9a	Hmgcs2	Ier2	Psmb8		Grn	Vim
Timp1	Entpd1	Itm2b	Tmem176a		Nrgn	Anxa2
Il18bp	Sfxn3	Btg2	Plpp1		AA467197	Lcn2
Mrpl27	Slc16a1	Aplnr	Ctsa		Mt2	Upp1
Ldha	Eif1a	Lama1	Rtl8b		Prom1	Gngt2
Reep1	Ufc1	Clec14a	Sox18		Rpl7a	Gnai2
Mpdu1	Pkn3	Wnt5a	Gimap4		Atxn10	Id3
Bok	Slc9a3r2	Mafb	Rtl8a		Prcp	Tsc22d1
Ctsd	Ctnnb1	Junb	Mapk11		Sh3bgrl3	Fxyd5
Efemp2	Lgals1	App	Fth1		Calm3	H2-T22
Myl12b	Rbp1	Dusp1	Tgm2		Cd3eap	Ch25h
Man2b1	Dnajc10	Fxyd6	Tmem204		Ap1s1	Fkbp1a
Uchl1	Sema3c	Tuba1a	Jak3		Pdlim1	S100a11
Cnn3	Krtcap2	Tinagl1	BC028528		Gatm	Col4a1
Ifitm10	Slc25a3	Spint2	Hyal2		Hmgn1	Gapdh
Birc3	Marveld1	Ackr1	Psmb9		Stra6	Clec2d
Exoc3l	Dusp2	Cct3	Abi3		Kdr	Ecscr
St14	Kank3	Sncaip	Stx6		Arhgap31	Vcam1
Adamts4	Nrarp	Sult1a1	Ica1l		Aldoa	2200002D01Rik
Lama4	Rex1bd	Tpd52	Arhgdib		Rpl36al	Plaur
Srgn	Nid1	Ndufa5	Mrpl52		Hsp90b1	Ecm1
Cflar	Acsl5	Slc38a5	Tnfrsf1a		Tpbg	Il2rg
Rapgef5	Ptma	Adgre5	Cd2ap		Gm10076	Arpc3
Nras	Fxyd7	Gadd45g	Hif1a		Egfl7	Bcam
Amfr	Ube2v1	Hnrnpd	Vat1		Psme2	Cd93
Fam114a1	Rara	Bambi	Npdc1		Pgk1	Pglyrp1
Glrx	Rnh1	Col6a6	Il10rb		Mvp	Cd34
Hsd17b12	Chrnb1	Bmp2	Procr		Pde2a	Golim4
Ppp1r13l	Anxa6	Pbld1	Nfkb2		Odc1	Cst3
Eef1g	Gm9844	Layn	Bak1		Ino80c	Clic1
Abhd17c	Esyt2	Mal	Ubtd1		Banf1	Ccnd1
Fam92a	Slirp	Atp5a1	Esyt1		Hspg2	Arpc1b
Dync1i1	Etfb	Mcub	Anxa1		Slco1a4	Ifitm3
Sh3bgrl	Nrm	Arhgdia	Dnajb11		Abcg2	Ybx1
Pgs1	Gm45552	Ebf1	Pigt		Eif5a	Litaf
Psmd14	Grcc10	Sned1	Apold1		Ssr4	Angptl4
Arl2	Tax1bp3	Gtf2i	Rpl37		Rbm39	Rhoc
Tspan2	Dap	Ap3s1	H2-T23		Ran	Tubb6
Arf2	Crip1	Timm17a	Hmgn2		Rpn2	Sparc
Mbd3	Rpl10-ps3	Itga6	Ramp2		Aprt	S100a10
Ncln	Praf2	Rpl9-ps6	Rasgrp2		Synpo	Ifitm2
Ywhab	Slco1c1	Fmo1	Elk3		Hnrnpa1	Cebpd
Slc31a1	Fbxo6	Pdgfd	Foxq1		Vcp	Shisa5
Lage3	Myadm	Nr2f2	mt-Co3		Csrp1	Spock2
Wars	Coro1c	Gcsh	Emp3		Rpsa	Cd9
Gsta4	Atp5l	Cfh	Slc25a20		Camk2n1	Ralb
Atp5f1	Calu	Ranbp1	Tmem43		Cox5a	Emp1
Cxcl1	Xbp1	Tnfaip1	Pnpla2		Mrpl33	Sgms1
Fuca2	Fundc2	Selenow	Nek6		Psma2	Icam1
Rin1	Psmd1	Paqr5	Nectin2		Tap2	Itm2c
	Capzb	Ankrd37	Tmem176b		Cox6b1	Tmsb10
	Ildr2	Ndufb2	Apbb2		Psmd2	Tspo
	Carhsp1	Eno1	Irf7		Slc6a6	Crlf2
	Atraid	Cct2	Rab11a		Cmpk1	Plp2
	H2afj	Sod2	Bcr		Prdx1	Rps27
	Ehd4	Ints6l	Hmbs		Tpd52l2	Nme1
	Eef1a1	Myl12a	Cyb5r3		Prnp	Ucp2
	Psmd13	Mapre1	Nucb1		Ap2m1	Selenop
	Ube2m	Snrpd3	Anxa7		Ndufa12	Tap1
	Eif1	Cct8	Myo10		Nhp2	Tnfrsf12a
	Ctdnep1	Uqcr10	Vwf		Uqcrb	Tpm3
	Qk	Morf4l2	Glud1		Dbi	Gpx1
	Sbno2	Edf1	Cux1		Tsc22d3	Ppic
	Emc2	Snx24	Gmpr		Atp5g1	Tmsb4x
	Tmem238	Ndufb8	Slc25a33		Psmb4	Ndrg1
	Sdf2l1	Zhx3	Qsox1		Gbp3	Col4a2
	Socs3	Sec61a1	Rpl10		Tmed10	Gimap5
	Flna	Psmd12	Card19		Rtn4	Fkbp2
	Bscl2	Rpl15	Tgfb2		Ndufb7	Adamts1
	Xdh	Rps21	mt-Cytb		Cox7b	Serpinh1
	1500011B03Rik	Ndufv3	Abracl		Rexo2	Lmna
	Eif4ebp1	Mctp1	Map1lc3a		Tmed9	Rbm3
	Lrp10	Cct6a	Wdr83os		Pomp	Pdia6
	Set	Higd1a	Cltb		Psmc5	Plscr3
	Mall	Arf4	Mfsd2a		Ddx5	Sparcl1
	Eci2	Mapkapk3	Cavin3		Ddah1	Nme2
	Surf4	Lix1l			Prelid1	Slc39a1
	Kitl	Clint1			Notum	Flt1
	Ola1	Pik3ip1			Mif	Hbb-bs
	Pdgfb	Tmem128			Ppib	Ypel3
	Tgfb1	Jpt1			Psmc3	Tuba1c
	Cox20	Vsig2			Atp5e	Igfbp4
	Rrbp1	Mrpl17			Rpn1	Flnb
	Babam1	Adamts10			Eif3i	Apoe
	Slc25a5	Rbis			Lamc1	Ly6c1
	Hmox2	Actl6a			Actb	Sdcbp
	Sorbs2	Foxf1			Cyba	Ptprb
	Psma5	Rnd1			Gnb1	Rpl35a
	Psmd3	Mfsd1			Irgm1	Xpnpep1
	Ddx39	Nus1			Psmb2	P4hb
	Emcn	Park7			Irf2bpl	Sh3bp5
	Dstn	Apod			St3gal6	Cfl1
	Psmd8	Ifngr1			9530026P05Rik	Galnt1
	Tuba1b	Rps27l			Atp5mpl	Adam15
	Psma1	Spg21			Foxp1	Lims2
	Atpif1	Dnajb1			Cycs	Ppia
	B3gnt2	Gm5127			Zic2	1110008P14Rik
	Tes	Jund			Pim3	Tspan13
	S100a1	Tpi1			Psmb3	Rpl27a
	Rab5c	Fibp			Tmem160	Ptges
	Fam107a	Mrtfb			Psma6	Hnrnpa3
	Plat	Timm13			Atp5j2	Csf1
	Ccnd3	Btbd3			Gbp9	Ppp1r14b
	Tceal9	Eif6			Cops6	Bsg
	Ube2l3	Metap2			Uqcc2	Actn1
	Ndufs8	Glrx2			Atp5b	Hmga1
	Psmc4	Pabpc1			Psmb5	Pecam1
	Ctsb	Txnl1			Epas1	Slc22a8
	Srarp	Fendrr			Egr1	Lpcat3
	Tbx3	Smarca2			Cox5b	Tpm4
	Bola2				Ndufa11	Rsrp1
	Synm				Id1	Arpc2
	Rgcc				Pitpna	Relb
	Kbtbd11				Atp5g3	Canx
	Gde1				Hist1h1e	Avpi1
	Plod3				Tpt1	Wsb2
	Taf10				Dad1	Ctps
	Adm				Psmb6	Vmp1
	2610507B11Rik				Abcb1a	Isyna1
	Atp10a				Lfng	Tgtp1
	Psmb1				Cavin2	Rpl38
	Mxra7				Rasd1	Colgalt1
	Nostrin				Klf4	Kctd17
	Nol7				Rhob	Ostc
	Pdia4				Abhd2	Aig1
	Esd				Lars2	Selenof
	Pdcd5				Edn3	Gusb
	Copb2				Klf2	Gbp4
	Podxl				Fosb	Chmp4b
	Erh				1810026B05Rik	Lef1
	Tram1				Fmo2	Manf
	Psme1				Nr3c1	Plin2
	Nrp1				Lifr	Pdia3
	Sdf4				Hcfc1r1	Ephx1
	Cetn3				Net1	Nucb2
	Fut8				Degs2	Tagln2
	Pnp				Hist1h4d	Malat1
	Fis1				Nkd1	Rps29
	Gnas				Hs3st1	Itm2a
	Srp9				Fnbp1l	H13
	Atox1				Jun	Msn
	Tma7				Klhl24	Cd82
	Nsmce1				Hist1h1c	Ehd2
	Pdlim7				Slfn5	Lgals3bp
	Ddc				Stom	Elob
	Ech1				Zfp36	Lxn
	Meox1					Ercc1
	Ppp1r18					Gbp2
	Cgnl1					Gas6
	Atp1a1					Igf1r
	Fos					Hspa5
	Ssr2					Pkm
	Uqcrq					Ackr3
	Stt3a					Myl6
	Sat1					Itih5
	Bst2					Sec61g
	Eif4a1					Ddost
	Pgam1					Plec
	Proser2					Actr3
	mt-Nd2					Pfn1
	Wfdc1					Ablim1
	Prdx2					Rplp0
	Ptms					Txn1
	Wwtr1					Sox17
	Mt1					Psma4
	Slc46a3					Tmem256
	Ubl5					Calr
	Cr1l
	Hnrnpl
	Tmtc2
	Maoa
	Rai14
	Smad7
	Psma7
	Gstm1
	Polr2l
	Tapbp
	Stat1
	Gm9946
	Plcb1
	Atp5o
	Ttll7
	Cope
	Lipa
	Arap2
	Aldh2
	Dab2ip
	Rpl12
	Cenpb
	Tns1
	Cmtm8
	Myh9
	Psma3
	Cox6c
	Aph1a
	Emp2
	Slc7a1
	Atp5d
	Capns1
	Rpl4
	Hip1
	Tdrp
	Crip2
	Rps6
	Rps17
	Cyp2d22
	Nebl
	Cd83
	Aplp2
	Akr1c14
	Ier3
	Stmn1
	Plekhh2
	Lrrn3
	Fcho2
	Atp5k
	Sptbn1
	Prkcb
	Ifnar1
	Spry1
	Prickle1
	Slc40a1
	Itgb1
	AW112010
	Csrp2
	Ccn2
	Icam2
	Rplp2
	Plcg1
	Pnkd
	Rpl10a
	Macf1
	Sox7
	Tmc7
	Fn1
	Eif4a2
	Cnbp
	Tril
	Cpe
	Nr4a1
	Slc26a10
	Gpx4
	Utrn
	Hes1
	Ahnak
	Slc50a1
	Tiam1
	Rasal2
	Nes
	Rnaset2a
	Pakap.1
	Adgrf5
	Rpl39
	Srgap2
	Hist1h2ap
	Cdkn2b
	Mcc
	Fkbp4
	Tbc1d4
	Mxi1
	Rasgrp3
	Rnf167
	Stard10
	Klf9
	Dlc1
	Insig1
	Map4k2
	Osbpl1a
	Cyyr1
	Stk38
	Fry
	Jup
	Cav2
	Fermt2
	Lrrc49
	Rab11fip1
	Msrb2
	Eif3f
	Polk
	Gm26917
	Zbtb20
	Ivns1abp
	Tprgl
	Son
	Slc19a3
	Pnrc1
	Dnm3
	Tmcc3
	Slc39a10
	Lmntd1
	Limch1
	Gdi1
	Srsf7
	Ppp2r5a
	Gpr4
	Col4a3bp
	Epn2
	Ets2
	Ubl3
	Smad6
	Kmt2e
	Herpud1
	Gnb4
	Rbms1
	St8sia4
	Shroom1
	Tle1
	Dnm2
	C130074G19Rik
	Tcf4
	Clk1
	Dbp
